# Cellular antibody affinity-based CRISPR Screening identifies JUNB as a broadly acting anti-viral factor

**DOI:** 10.1101/2025.06.12.659131

**Authors:** Nicole Waild, Jessica Ciesla, Xenia Schafer, Joshua Munger

## Abstract

CRISPR screening is a powerful approach to identify genetic perturbations that impact viral infection. However, most virus-focused CRISPR screens utilize selection strategies that limit the ability to identify genes important for infection. Here, we developed a novel CRISPR screening pipeline to identify cellular determinants of Human Cytomegalovirus infection based on virally induced remodeling of cellular antibody affinity (VIRCAA), which is scalable for large libraries and can identify cellular genes that impact HCMV infection at different life cycle stages. We utilized this pipeline to interrogate proteomic and transcriptomic data sets associated with the HCMV UL26 protein, which blocks anti-viral signaling during infection. We find that JUNB drives anti-viral gene expression, induces protein ISGylation, and suppresses diverse viral infections. Further, UL26 proximally interacts with JUNB and suppresses JUNB’s nuclear condensation and JUNB-mediated contraction of viral DNA replication compartments. These results highlight the VIRCAA pipeline’s utility for identifying important determinants of viral infection.
