## Supplementary material for "Cellular antibody affinity-based CRISPR Screening identifies JUNB as a broadly acting anti-viral factor": Primers

### Sheet: Primers
Supplementary Table #. Primer sequences.
CRISPR Cloning	Sequence (5'-3')
ArrayF	TAACTTGAAAGTATTTCGATTTCTTGGCTTTATATATCTTGTGGAAAGGACGAAACACCG
ArrayR	ACTTTTTCAAGTTGATAACGGACTAGCCTTATTTTAACTTGCTATTTCTAGCTCTAAAAC
Next-Generation Sequencing	Sequence (5'-3')
NGS F1	AATGGACTATCATATGCTTACCGTAACTTGAAAGTATTTCG
NGS R1v2	TCTACTATTCTTTCCCCTGCACTGTTGTGGGCGATGTGCGCTCTG
NGS R2	CAAGCAGAAGACGGCATACGAGATGTGACTGGAGTTCAGACGTGTGCTCTTCCGATCTTCTACTATTCTTTCCCCTGCACTGT
NGS F2 001	AATGATACGGCGACCACCGAGATCTACACTCTTTCCCTACACGACGCTCTTCCGATCTTAGCGCTAGTCTTGTGGAAAGGACGAAACACCG
NGS F2 002	AATGATACGGCGACCACCGAGATCTACACTCTTTCCCTACACGACGCTCTTCCGATCTATGATATCGATCTTGTGGAAAGGACGAAACACCG
NGS F2 003	AATGATACGGCGACCACCGAGATCTACACTCTTTCCCTACACGACGCTCTTCCGATCTGATCGCAGACGTCTTGTGGAAAGGACGAAACACCG
NGS F2 004	AATGATACGGCGACCACCGAGATCTACACTCTTTCCCTACACGACGCTCTTCCGATCTCGATTATGAGTATCTTGTGGAAAGGACGAAACACCG
NGS F2 005	AATGATACGGCGACCACCGAGATCTACACTCTTTCCCTACACGACGCTCTTCCGATCTTCGATAGGTGCGTTCTTGTGGAAAGGACGAAACACCG
NGS F2 006	AATGATACGGCGACCACCGAGATCTACACTCTTTCCCTACACGACGCTCTTCCGATCTATCGATGAACATACTCTTGTGGAAAGGACGAAACACCG
NGS F2 007	AATGATACGGCGACCACCGAGATCTACACTCTTTCCCTACACGACGCTCTTCCGATCTGATCGATACATAGCGTCTTGTGGAAAGGACGAAACACCG
NGS F2 008	AATGATACGGCGACCACCGAGATCTACACTCTTTCCCTACACGACGCTCTTCCGATCTCGATCGATGTGCGATATCTTGTGGAAAGGACGAAACACCG
NGS F2 009	AATGATACGGCGACCACCGAGATCTACACTCTTTCCCTACACGACGCTCTTCCGATCTACGATCGATCCAACAGATCTTGTGGAAAGGACGAAACACCG
NGS F2 010	AATGATACGGCGACCACCGAGATCTACACTCTTTCCCTACACGACGCTCTTCCGATCTTACGATCGATTTGGTGAGTCTTGTGGAAAGGACGAAACACCG
NGS F2 011	AATGATACGGCGACCACCGAGATCTACACTCTTTCCCTACACGACGCTCTTCCGATCTACGCGGTTCTCTTGTGGAAAGGACGAAACACCG
NGS F2 012	AATGATACGGCGACCACCGAGATCTACACTCTTTCCCTACACGACGCTCTTCCGATCTGATATAACCTTCTTGTGGAAAGGACGAAACACCG
NGS F2 013	AATGATACGGCGACCACCGAGATCTACACTCTTTCCCTACACGACGCTCTTCCGATCTCGAAAGGATGATCTTGTGGAAAGGACGAAACACCG
NGS F2 014	AATGATACGGCGACCACCGAGATCTACACTCTTTCCCTACACGACGCTCTTCCGATCTTCGAGGAAGCAGTCTTGTGGAAAGGACGAAACACCG
NGS F2 015	AATGATACGGCGACCACCGAGATCTACACTCTTTCCCTACACGACGCTCTTCCGATCTATCGATCGTGACCTCTTGTGGAAAGGACGAAACACCG
NGS F2 016	AATGATACGGCGACCACCGAGATCTACACTCTTTCCCTACACGACGCTCTTCCGATCTGATCGACTACAGTTTCTTGTGGAAAGGACGAAACACCG
Plasmid Cloning	Sequence (5'-3')
Ci JUNB	GGAAAGGACGAAACACCGCGGCTGGGACCTTGAGAGGTTTTAGAGCTAGAAATAGC
Ci F	CTTGAAAGTATTTCGATTTCTTGGCTTTATATATCTTGTGGAAAGGACGAAACACCG
Ci R	CTTTTTCAAGTTGATAACGGACTAGCCTTATTTTAACTTGCTATTTCTAGCTCTAAAAC
JUNB sg486	GGAAAGGACGAAACACCGCTGAGGTTGGTGTAAACGGGGTTTTAGAGCTAGAAATAGC
plenti JUNB F	GGAACCAATTCAGTCGACTGGATCCGCCACCATGGACTACAAGGACGACGATGAC
plenti JUNB R	CCACTTTGTACAAGAAAGCTGGGTCTAGATCAGAAGGCGTGTCCCTTGACCCCAAGCAG
JUNB KO Sequencing	Sequence (5'-3')
F - JUNB Seq Set 1	TACCGGAGTCTCAAAGCGCC
R - JUNB Seq Set 1	ACGTTCAGAAGGCGTGTCCCTT
F - JUNB Seq Set 2	CGTCTCTCAAGCTCGCCTCT
R - JUNB Seq Set 2	GACCTTCTGTTTGAGCTGGGCC
F - JUNB Seq Set 3	AACAGCAACGGCGTGATCAC
R - JUNB Seq Set 3	CGGCCTTGAGCGTCTTCACC
CRISPR-Cas9 RNP Guides	Sequence (5'-3')
Negative control scrambled sgRNA (modified) #1	GCACUACCAGAGCUAACUCA
JUNB sgRNA1	CGCCCGGAUGUGCACUAAAA
JUNB sgRNA2	ACGGGAUACGGCCGGGCCCC
JUNB sgRNA3	GGUCGGCCAGGUUGACCGCC
RT-qPCR	Sequence (5'-3')
IE1 F	CCATGTCCACTCGAACCTTAAT
IE1 R	TGAACAAGTGACCGAGGATTG
GAPDH F	GTCTCCTCTGACTTCAACAGCG
GAPDH R	ACCACCCTGTTGCTGTAGCCAA
ISG15 F	GAGCATCCTGGTGAGGAATAAC
ISG15 R	CGCTCACTTGCTGCTTCA
IFIT3 F	CCTGGAATGCTTACGGCAAGCT
IFIT3 R	GAGCATCTGAGAGTCTGCCCAA
BST2 F	TCTCCTGCAACAAGAGCTGACC
BST2 R	TCTCTGCATCCAGGGAAGCCAT
